# Sweet and sour synergy: exploring the antibacterial and antibiofilm activity of acetic acid and vinegar combined with medical-grade honeys

**DOI:** 10.1101/2023.04.03.535340

**Authors:** Freya Harrison, Anisa Blower, Chris de Wolf, Erin Connelly

**Affiliations:** School of Life Sciences, University of Warwick, Coventry CV4 7AL, United Kingdom; Warwick Integrative Synthetic Biology Centre, University of Warwick, Coventry CV4 7AL, United Kingdom

**Keywords:** Antimicrobials, biofilm, natural products, synergy

## Abstract

*Oxymel*, a combination of honey and vinegar, has been used as a remedy for wounds and infections from antiquity to the present day. While honey is now clinically used to treat infected wounds, this use of a complex, raw natural product (NP) mixture is unusual in modern western medicine. Research into the antimicrobial activity of NPs more usually focusses on finding a single active compound. The acetic acid in vinegar is known to have antibacterial activity at low concentrations and is in clinical use to treat burn wound infections. Here, we investigated the potential for synergistic activity of different compounds present in a complex ingredient used in historical medicine (vinegar) and in an ingredient mixture (*oxymel*). We conducted a systematic review to investigate published evidence for antimicrobial effects of vinegars against human pathogenic bacteria and fungi. No published studies explicitly compared the activity of vinegar with that of a comparable concentration of acetic acid. We then characterised selected vinegars by high-performance liquid chromatography (HPLC) and assessed the antibacterial and antibiofilm activity of the vinegars and acetic acid, alone and in combination with medical-grade honeys, against *P. aeruginosa* and *S. aureus*. We found that some vinegars have antibacterial activity that exceeds that predicted by their acetic acid content alone, but that this depends on the bacterial species being investigated and the growth conditions (media type, planktonic vs. biofilm). Pomegranate vinegars may be particularly interesting candidates for further study. We also conclude that there is potential for acetic acid, and some vinegars, to show synergistic antibiofilm activity with manuka honey.

**Data Summary:** Raw quantitative data and R code for analyses are provided in the supplementary data (Document S1).
