## Supplementary material for "Sweet and sour synergy: exploring the antibacterial and antibiofilm activity of acetic acid and vinegar combined with medical-grade honeys": Data Supplement

### Sheet: Read me
This file contains data and R code for the following article:
Sweet and sour synergy: exploring the antibacterial and antibiofilm activity of acetic acid and vinegar combined with medical-grade honeys
Freya Harrison1*, Anisa Blower1, Chris de Wolf1,2, Erin Connelly1*
1 School of Life Sciences, University of Warwick, Coventry CV4 7AL, United Kingdom
2 Warwick Integrative Synthetic Biology Centre, University of Warwick, Coventry CV4 7AL, United Kingdom
*Authors for correspondence

### Sheet: Data for Figures 5 and S8
strain	trmt	expt	curve.id	aa.equiv	rep	curve.id.numeric	cfu		Using drc to fit response curves and extract parameters										Table of parameters extracted using drc, and formulae for curves
PA14	AA	1	PA14AA1	4	1	1	65
PA14	AA	1	PA14AA1	4	2	1	65		curvedata<-read.delim(file="~/Desktop/vinegardoseresponse.txt",header=TRUE,sep="", dec=".")										curve.id	max (d)	max/2	min (a)	ec50 (c)	slope (b)	ec50 CI5%	ec50 CI95%	formula
PA14	AA	1	PA14AA1	4	3	1	65		curvedata<-data.frame(curvedata)										PA14AA1	392700000	196350000	-15970	0.5595	15.41	0.461506	0.657458	y=-15970+((392700000--15970)/(1+((x/0.5595)^15.41)))	y=-15970+((392700000--15970)/(1+((x/0.5595)^15.41)))
PA14	AA	1	PA14AA1	2	1	1	65		curvedata										PA14RWV1	451000000	225500000	-7581	0.7917	43.42	-15.4209	17.0043	y=-7581+((451000000--7581)/(1+((x/0.7917)^43.42)))	y=-7581+((451000000--7581)/(1+((x/0.7917)^43.42)))
PA14	AA	1	PA14AA1	2	2	1	65		summary(curvedata)										PA14PV1	511700000	255850000	3227	0.9416	24.5	0.879768	1.00345	y=3227+((511700000-3227)/(1+((x/0.9416)^24.5)))	y=3227+((511700000-3227)/(1+((x/0.9416)^24.5)))
PA14	AA	1	PA14AA1	2	3	1	65												PA14AA2	676300000	338150000	-20770	0.4868	12.49	0.457789	0.515742	y=-20770+((676300000--20770)/(1+((x/0.4868)^12.49)))	y=-20770+((676300000--20770)/(1+((x/0.4868)^12.49)))
PA14	AA	1	PA14AA1	1	1	1	65		is.factor(curvedata$curve.id)										PA14RWV2	720800000	360400000	3655	0.9558	21.6	0.910939	1.00071	y=3655+((720800000-3655)/(1+((x/0.9558)^21.6)))	y=3655+((720800000-3655)/(1+((x/0.9558)^21.6)))
PA14	AA	1	PA14AA1	1	2	1	65		curvedata$curve.id<-as.factor(curvedata$curve.id)										PA14PV2	676300000	338150000	-460600	0.2848	5.24	-0.256642	0.826185	y=-460600+((676300000--460600)/(1+((x/0.2848)^5.24)))	y=-460600+((676300000--460600)/(1+((x/0.2848)^5.24)))
PA14	AA	1	PA14AA1	1	3	1	65		is.factor(curvedata$curve.id)										NewmanAA1	131300000	65650000	-51990	0.5341	11.88	0.370992	0.697122	y=-51990+((131300000--51990)/(1+((x/0.5341)^11.88)))	y=-51990+((131300000--51990)/(1+((x/0.5341)^11.88)))
PA14	AA	1	PA14AA1	0.5	1	1	260000000												NewmanRWV1	133500000	66750000	43150	0.7231	37.46	-15.7146	17.1608	y=43150+((133500000-43150)/(1+((x/0.7231)^37.46)))	y=43150+((133500000-43150)/(1+((x/0.7231)^37.46)))
PA14	AA	1	PA14AA1	0.5	2	1	260000000		require(drc)										NewmanPV1	384300000	192150000	6914	0.9552	25.78	0.895648	1.01484	y=6914+((384300000-6914)/(1+((x/0.9552)^25.78)))	y=6914+((384300000-6914)/(1+((x/0.9552)^25.78)))
PA14	AA	1	PA14AA1	0.5	3	1	481000000												NewmanAA2	191000000	95500000	-24830	0.3339	7.133	-0.235117	0.902984	y=-24830+((191000000--24830)/(1+((x/0.3339)^7.133)))	y=-24830+((191000000--24830)/(1+((x/0.3339)^7.133)))
PA14	AA	1	PA14AA1	0	1	1	292500000												NewmanRWV2	218800000	109400000	7087	0.8902	40.95	-0.262971	2.04331	y=7087+((218800000-7087)/(1+((x/0.8902)^40.95)))	y=7087+((218800000-7087)/(1+((x/0.8902)^40.95)))
PA14	AA	1	PA14AA1	0	2	1	526500000												NewmanPV2	191000000	95500000	-986200	0.01138	1.081	-0.709625	0.732375	y=-986200+((191000000--986200)/(1+((x/0.01138)^1.081)))	y=-986200+((191000000--986200)/(1+((x/0.01138)^1.081)))
PA14	AA	1	PA14AA1	0	3	1	357500000
PA14	RWV	1	PA14RWV1	2	1	2	65		DR.m <- drm(cfu ~ aa.equiv,										https://www.myassays.com/four-parameter-logistic-regression.html
PA14	RWV	1	PA14RWV1	2	2	2	65		data= curvedata,
PA14	RWV	1	PA14RWV1	2	3	2	65		curve.id, #fit separate curves for each curve.id
PA14	RWV	1	PA14RWV1	1	1	2	65		robust = 'mean', #non-robust least squares estimation ("mean")
PA14	RWV	1	PA14RWV1	1	2	2	65		fct = LL.4(names = c("Hill slope", "Min", "Max", "EC50")))
PA14	RWV	1	PA14RWV1	1	3	2	65		print(DR.m)
PA14	RWV	1	PA14RWV1	0.5	1	2	370500000		confint(DR.m, level = 0.90)										a = the minimum value that can be obtained
PA14	RWV	1	PA14RWV1	0.5	2	2	689000000												d = the maximum value that can be obtained
PA14	RWV	1	PA14RWV1	0.5	3	2	468000000		Help from:										c = the point of inflection (i.e. the point on the S shaped curve halfway between a and d)
PA14	RWV	1	PA14RWV1	0	1	2	292500000		https://rpubs.com/Kat_T/788707										b = Hill’s slope of the curve (i.e. this is related to the steepness of the curve at point c).
PA14	RWV	1	PA14RWV1	0	2	2	526500000		http://www.darrenkoppel.com/2020/09/04/dose-response-modelling-and-model-selection-in-r/
PA14	RWV	1	PA14RWV1	0	3	2	357500000
PA14	PV	1	PA14PV1	2	1	3	65		Omitting or including the 4% data points for AA only does not change the curve results
PA14	PV	1	PA14PV1	2	2	3	65
PA14	PV	1	PA14PV1	2	3	3	65
PA14	PV	1	PA14PV1	1	1	3	78000000
PA14	PV	1	PA14PV1	1	2	3	130000000
PA14	PV	1	PA14PV1	1	3	3	78000000
PA14	PV	1	PA14PV1	0.5	1	3	598000000
PA14	PV	1	PA14PV1	0.5	2	3	403000000
PA14	PV	1	PA14PV1	0.5	3	3	890500000
PA14	PV	1	PA14PV1	0	1	3	292500000
PA14	PV	1	PA14PV1	0	2	3	526500000
PA14	PV	1	PA14PV1	0	3	3	357500000
PA14	AA	2	PA14AA2	4	1	4	65
PA14	AA	2	PA14AA2	4	2	4	65
PA14	AA	2	PA14AA2	4	3	4	65
PA14	AA	2	PA14AA2	2	1	4	65
PA14	AA	2	PA14AA2	2	2	4	65
PA14	AA	2	PA14AA2	2	3	4	65
PA14	AA	2	PA14AA2	1	1	4	65
PA14	AA	2	PA14AA2	1	2	4	65
PA14	AA	2	PA14AA2	1	3	4	65
PA14	AA	2	PA14AA2	0.5	1	4	266500000
PA14	AA	2	PA14AA2	0.5	2	4	299000000
PA14	AA	2	PA14AA2	0.5	3	4	279500000
PA14	AA	2	PA14AA2	0	1	4	669500000
PA14	AA	2	PA14AA2	0	2	4	825500000
PA14	AA	2	PA14AA2	0	3	4	533000000
PA14	RWV	2	PA14RWV2	2	1	5	65
PA14	RWV	2	PA14RWV2	2	2	5	65
PA14	RWV	2	PA14RWV2	2	3	5	65
PA14	RWV	2	PA14RWV2	1	1	5	110500000
PA14	RWV	2	PA14RWV2	1	2	5	169000000
PA14	RWV	2	PA14RWV2	1	3	5	312000000
PA14	RWV	2	PA14RWV2	0.5	1	5	695500000
PA14	RWV	2	PA14RWV2	0.5	2	5	968500000
PA14	RWV	2	PA14RWV2	0.5	3	5	630500000
PA14	RWV	2	PA14RWV2	0	1	5	669500000
PA14	RWV	2	PA14RWV2	0	2	5	825500000
PA14	RWV	2	PA14RWV2	0	3	5	533000000
PA14	PV	2	PA14PV2	2	1	6	65
PA14	PV	2	PA14PV2	2	2	6	65
PA14	PV	2	PA14PV2	2	3	6	65
PA14	PV	2	PA14PV2	1	1	6	65
PA14	PV	2	PA14PV2	1	2	6	65
PA14	PV	2	PA14PV2	1	3	6	65
PA14	PV	2	PA14PV2	0.5	1	6	NaN
PA14	PV	2	PA14PV2	0.5	2	6	15600000
PA14	PV	2	PA14PV2	0.5	3	6	50700000
PA14	PV	2	PA14PV2	0	1	6	669500000
PA14	PV	2	PA14PV2	0	2	6	825500000
PA14	PV	2	PA14PV2	0	3	6	533000000
Newman	AA	1	NewmanAA1	4	1	7	65
Newman	AA	1	NewmanAA1	4	2	7	65
Newman	AA	1	NewmanAA1	4	3	7	4550
Newman	AA	1	NewmanAA1	2	1	7	65
Newman	AA	1	NewmanAA1	2	2	7	65
Newman	AA	1	NewmanAA1	2	3	7	65
Newman	AA	1	NewmanAA1	1	1	7	65
Newman	AA	1	NewmanAA1	1	2	7	845
Newman	AA	1	NewmanAA1	1	3	7	650
Newman	AA	1	NewmanAA1	0.5	1	7	92300000
Newman	AA	1	NewmanAA1	0.5	2	7	109850000
Newman	AA	1	NewmanAA1	0.5	3	7	68250000
Newman	AA	1	NewmanAA1	0	1	7	133900000
Newman	AA	1	NewmanAA1	0	2	7	141700000
Newman	AA	1	NewmanAA1	0	3	7	118300000
Newman	RWV	1	NewmanRWV1	2	1	8	65
Newman	RWV	1	NewmanRWV1	2	2	8	65
Newman	RWV	1	NewmanRWV1	2	3	8	65
Newman	RWV	1	NewmanRWV1	1	1	8	164450
Newman	RWV	1	NewmanRWV1	1	2	8	72800
Newman	RWV	1	NewmanRWV1	1	3	8	106600
Newman	RWV	1	NewmanRWV1	0.5	1	8	159900000
Newman	RWV	1	NewmanRWV1	0.5	2	8	122850000
Newman	RWV	1	NewmanRWV1	0.5	3	8	123500000
Newman	RWV	1	NewmanRWV1	0	1	8	133900000
Newman	RWV	1	NewmanRWV1	0	2	8	141700000
Newman	RWV	1	NewmanRWV1	0	3	8	118300000
Newman	PV	1	NewmanPV1	2	1	9	65
Newman	PV	1	NewmanPV1	2	2	9	65
Newman	PV	1	NewmanPV1	2	3	9	65
Newman	PV	1	NewmanPV1	1	1	9	121550000
Newman	PV	1	NewmanPV1	1	2	9	66300000
Newman	PV	1	NewmanPV1	1	3	9	82550000
Newman	PV	1	NewmanPV1	0.5	1	9	819000000
Newman	PV	1	NewmanPV1	0.5	2	9	578500000
Newman	PV	1	NewmanPV1	0.5	3	9	513500000
Newman	PV	1	NewmanPV1	0	1	9	133900000
Newman	PV	1	NewmanPV1	0	2	9	141700000
Newman	PV	1	NewmanPV1	0	3	9	118300000
Newman	AA	2	NewmanAA2	4	1	10	65
Newman	AA	2	NewmanAA2	4	2	10	65
Newman	AA	2	NewmanAA2	4	3	10	65
Newman	AA	2	NewmanAA2	2	1	10	65
Newman	AA	2	NewmanAA2	2	2	10	65
Newman	AA	2	NewmanAA2	2	3	10	65
Newman	AA	2	NewmanAA2	1	1	10	65
Newman	AA	2	NewmanAA2	1	2	10	65
Newman	AA	2	NewmanAA2	1	3	10	65
Newman	AA	2	NewmanAA2	0.5	1	10	8060000
Newman	AA	2	NewmanAA2	0.5	2	10	6890000
Newman	AA	2	NewmanAA2	0.5	3	10	15340000
Newman	AA	2	NewmanAA2	0	1	10	260000000
Newman	AA	2	NewmanAA2	0	2	10	162500000
Newman	AA	2	NewmanAA2	0	3	10	149500000
Newman	RWV	2	NewmanRWV2	2	1	11	65
Newman	RWV	2	NewmanRWV2	2	2	11	65
Newman	RWV	2	NewmanRWV2	2	3	11	65
Newman	RWV	2	NewmanRWV2	1	1	11	1885000
Newman	RWV	2	NewmanRWV2	1	2	11	1885000
Newman	RWV	2	NewmanRWV2	1	3	11	1755000
Newman	RWV	2	NewmanRWV2	0.5	1	11	279500000
Newman	RWV	2	NewmanRWV2	0.5	2	11	240500000
Newman	RWV	2	NewmanRWV2	0.5	3	11	NaN
Newman	RWV	2	NewmanRWV2	0	1	11	260000000
Newman	RWV	2	NewmanRWV2	0	2	11	162500000
Newman	RWV	2	NewmanRWV2	0	3	11	149500000
Newman	PV	2	NewmanPV2	2	1	12	65
Newman	PV	2	NewmanPV2	2	2	12	65
Newman	PV	2	NewmanPV2	2	3	12	65
Newman	PV	2	NewmanPV2	1	1	12	65
Newman	PV	2	NewmanPV2	1	2	12	65
Newman	PV	2	NewmanPV2	1	3	12	65
Newman	PV	2	NewmanPV2	0.5	1	12	1950000
Newman	PV	2	NewmanPV2	0.5	2	12	260000
Newman	PV	2	NewmanPV2	0.5	3	12	5070000
Newman	PV	2	NewmanPV2	0	1	12	260000000
Newman	PV	2	NewmanPV2	0	2	12	162500000
Newman	PV	2	NewmanPV2	0	3	12	149500000

### Sheet: Data for Figure 6
synergydataR.txt																Analysis of synergydataR.txt		Final tests for synergy																	Planned contrast against untreated control to look for significant killing
culture	treatment	acid	honey	rep	cfu_saureus_v1	cfu_paeru_v1	culture2	treatment2	acid2	honey2	rep2	cfu_saureus_v2	cfu_paeru_v2			synergydata<-read.delim(file="~/Desktop/synergydataR.txt",header=TRUE,sep="", dec=".")		# Now for each GLM where there was a significant acid:honey interaction, we need to see if the CFU for each acid+honey combination is significantly different from the CFU predicted for that treatment if the effects of the acid and the honey are additive. First, we need to calculate the mean log10 drop in CFU in the acid-only treatment (versus the water control) and the mean log10 drop in CFU in t…																	These are just t-tests using the SE of the difference calculated from the ANOVAs
a	Water	None	None	1	130000000	357500000	a	Water	None	None	1	299000000	663000000			synergydata <-data.frame(synergydata)
a	Water	None	None	2	214500000	468000000	a	Water	None	None	2	276900000	1163500000			synergydata
a	Water	None	None	3	247000000	325000000	a	Water	None	None	3	270400000	832000000			summary(synergydata)
a	AA	AA	None	1	18200000	117000000	a	RWV	RWV	None	1	179400000	208000000
a	AA	AA	None	2	10400000	260000000	a	RWV	RWV	None	2	175500000	1202500000			synergydata$culture<-as.factor(synergydata$culture)
a	AA	AA	None	3	3900000	598000000	a	RWV	RWV	None	3	269100000	1267500000			is.factor(synergydata$culture)
a	RWV	RWV	None	1	30550000	897000000	a	PV	PV	None	1	825500	18200000			synergydata$treatment<-as.factor(synergydata$treatment)
a	RWV	RWV	None	2	30550000	364000000	a	PV	PV	None	2	715000	23400000			is.factor(synergydata$treatment)
a	RWV	RWV	None	3	48750000	858000000	a	PV	PV	None	3	195000	46150000			synergydata$acid<-as.factor(synergydata$acid)
a	PV	PV	None	1	24700000	715000000	a	Revamil	None	Revamil	1	79300000	1911000000			is.factor(synergydata$acid)		# lsmeans will help me extract the fitted values
a	PV	PV	None	2	35750000	760500000	a	Revamil	None	Revamil	2	124800000	1579500000			synergydata$honey<-as.factor(synergydata$honey)		# remember that 'log' in R returns natural log!!!!
a	PV	PV	None	3	30550000	650000000	a	Revamil	None	Revamil	3	175500000	1885000000			is.factor(synergydata$honey)
a	Revamil	None	Revamil	1	65000000	1618500000	a	MediHoney	None	MediHoney	1	158600000	890500000			synergydata$culture2<-as.factor(synergydata$culture2)		library(lsmeans)
a	Revamil	None	Revamil	2	64350000	832000000	a	MediHoney	None	MediHoney	2	201500000	1222000000			is.factor(synergydata$culture2)		print(lsmeans(model_sav1_2, list(pairwise ~ acid:honey)))
a	Revamil	None	Revamil	3	92300000	2340000000	a	MediHoney	None	MediHoney	3	182000000	702000000			synergydata$treatment2<-as.factor(synergydata$treatment2)
a	MediHoney	None	MediHoney	1	105300000	520000000	a	RWV+Rev	RWV	Revamil	1	144300000	8580000000			is.factor(synergydata$treatment2)		#$`lsmeans of acid, honey`
a	MediHoney	None	MediHoney	2	97500000	247000000	a	RWV+Rev	RWV	Revamil	2	172900000	962000000			synergydata$acid2<-as.factor(synergydata$acid2)		acid	honey	lsmean	SE	df	SD	lower.CL	upper.CL	lsmean untransformed	lower.CL untransformed	upper.CL untransformed	order for graphing	x	graph ci?	lowerCI	upperCI		MSResid	SEdiff	t	df	p 2-tailed	p 1-tailed
a	MediHoney	None	MediHoney	3	121550000	162500000	a	RWV+Rev	RWV	Revamil	3	232700000	1371500000			is.factor(synergydata$acid2)		AA	MediHoney	8.68	0.448	48	1.09737	6.52915	10.8308	5884.05	684.817	50556.6	7	7.3	1	5199.23	44672.5		1.2	0.632456	16.8708	48	8.21115e-22	4.10558e-22
a	AA+Rev	AA	Revamil	1	27950000	305500000	a	RWV+MH	RWV	MediHoney	1	80600000	955500000			synergydata$honey2<-as.factor(synergydata$honey2)		None	MediHoney	19.02	0.448	48	1.09737	16.8692	21.1708	1.82088e+08	2.11924e+07	1.56452e+09	3	3.3		1.60896e+08	1.38244e+09		1.2	0.632456	0.521776	48	0.604226	0.302113
a	AA+Rev	AA	Revamil	2	47450000	169000000	a	RWV+MH	RWV	MediHoney	2	65000000	949000000			is.factor(synergydata$honey2)		PV	MediHoney	15.35	0.448	48	1.09737	13.1992	17.5008	4.63896e+06	539907	3.98586e+07	15	15.3	1	4.09905e+06	3.52196e+07		1.2	0.632456	6.32456	48	7.99082e-08	3.99541e-08
a	AA+Rev	AA	Revamil	3	3900000	338000000	a	RWV+MH	RWV	MediHoney	3	107900000	1293500000			summary(synergydata)		RWV	MediHoney	9.05	0.448	48	1.09737	6.89915	11.2008	8518.54	991.434	73192.5	11	11.3	1	7527.1	64673.9		1.2	0.632456	16.2857	48	3.49024e-21	1.74512e-21
a	AA+MH	AA	MediHoney	1	16250	9750000	a	PV+Rev	PV	Revamil	1	13000	721500					AA	None	16	0.448	48	1.09737	13.8492	18.1508	8.88611e+06	1.03421e+06	7.63507e+07	5	5.3		7.8519e+06	6.74646e+07		1.2	0.632456	5.29682	48	2.91312e-06	1.45656e-06
a	AA+MH	AA	MediHoney	2	130	11700000	a	PV+Rev	PV	Revamil	2	43550	5200000			require(stats)		None	None	19.35	0.448	48	1.09737	17.1992	21.5008	2.53278e+08	2.94779e+07	2.1762e+09	1	1.3		2.23801e+08	1.92293e+09		1.2	0.632456
a	AA+MH	AA	MediHoney	3	130	181350000	a	PV+Rev	PV	Revamil	3	520000	3705000			require(car) #there is a missing value in P. aeruginosa V2 data		PV	None	18.37	0.448	48	1.09737	16.2192	20.5208	9.50582e+07	1.10634e+07	8.16754e+08	13	13.3		8.39948e+07	7.21695e+08		1.2	0.632456	1.54952	48	0.127827	0.0639133
a	RWV+Rev	RWV	Revamil	1	45500000	104000000	a	PV+MH	PV	MediHoney	1	65	325					RWV	None	17.54	0.448	48	1.09737	15.3892	19.6908	4.14501e+07	4.82418e+06	3.56145e+08	9	9.3		3.66259e+07	3.14695e+08		1.2	0.632456	2.86186	48	0.00622253	0.00311126
a	RWV+Rev	RWV	Revamil	2	175500000	214500000	a	PV+MH	PV	MediHoney	2	65	2340					AA	Revamil	17.46	0.448	48	1.09737	15.3092	19.6108	3.82632e+07	4.45328e+06	3.28763e+08	6	6.3	1	3.38099e+07	2.905e+08		1.2	0.632456	2.98835	48	0.00441095	0.00220548
a	RWV+Rev	RWV	Revamil	3	208000000	91000000	a	PV+MH	PV	MediHoney	3	65	65			# S. aureus V1 data		None	Revamil	19.52	0.448	48	1.09737	17.3692	21.6708	3.00212e+08	3.49403e+07	2.57947e+09	2	2.3		2.65272e+08	2.27925e+09		1.2	0.632456	-0.268794	48	0.78924	0.39462
a	RWV+MH	RWV	MediHoney	1	130	162500000	b	Water	None	None	1	276900000	253500000					PV	Revamil	18.61	0.448	48	1.09737	16.4592	20.7608	1.20843e+08	1.40643e+07	1.0383e+09	14	14.3	1	1.06778e+08	9.17455e+08		1.2	0.632456	1.17004	48	0.247761	0.12388
a	RWV+MH	RWV	MediHoney	2	3900	565500000	b	Water	None	None	2	289900000	364000000			model_sav1_1<-lm(cfu_saureus_v1~culture*acid*honey, data=synergydata)		RWV	Revamil	18.62	0.448	48	1.09737	16.4692	20.7708	1.22057e+08	1.42057e+07	1.04873e+09	10	10.3	1	1.07851e+08	9.26675e+08		1.2	0.632456	1.15423	48	0.25412	0.12706
a	RWV+MH	RWV	MediHoney	3	65	188500000	b	Water	None	None	3	274300000	351000000			par(mfrow=c(2,2))
a	PV+Rev	PV	Revamil	1	73450000	377000000	b	RWV	RWV	None	1	87100000	689000000			plot(model_sav1_1) # needs transforming
a	PV+Rev	PV	Revamil	2	69550000	208000000	b	RWV	RWV	None	2	260000000	409500000					library(lsmeans)
a	PV+Rev	PV	Revamil	3	63700000	539500000	b	RWV	RWV	None	3	344500000	NaN			model_sav1_2<-lm(log(cfu_saureus_v1)~culture*acid*honey, data=synergydata)		print(lsmeans(model_sav2_2, list(pairwise ~ acid2:honey2)))
a	PV+MH	PV	MediHoney	1	2405000	208000000	b	PV	PV	None	1	130000	7540000			par(mfrow=c(2,2))
a	PV+MH	PV	MediHoney	2	3185000	182000000	b	PV	PV	None	2	29900	819000			plot(model_sav1_2) # that'll do		#$`lsmeans of acid2, honey2`
a	PV+MH	PV	MediHoney	3	2795000	344500000	b	PV	PV	None	3	130000	3640000					acid2	honey2	lsmean	SE	df	SD	lower.CL	upper.CL	lsmean untransformed	lower.CL untransformed	upper.CL untransformed	order for graphing	x	graph ci?	lowerCI	upperCI		MSResid	SEdiff	t	df	p 2-tailed	p 1-tailed
b	Water	None	None	1	208000000	994500000	b	Revamil	None	Revamil	1	175500000	539500000			summary.aov(model_sav1_2) # need to separate the cultures in calculating predicted drops, as culture (and its interactions) have significant effects.		None	MediHoney	19.35	0.868	36	2.12616	15.1827	23.5173	2.53278e+08	3.92443e+06	1.63463e+10	3	3.3		2.49354e+08	1.6093e+10		4.5	1.22474	0.0816497	36	0.935378	0.467689
b	Water	None	None	2	754000000	624000000	b	Revamil	None	Revamil	2	230100000	702000000			# Df Sum Sq Mean Sq F value Pr(>F)		PV	MediHoney	6.02	0.868	36	2.12616	1.85273	10.1873	411.579	6.37722	26562.8	11	11.3	1	405.201	26151.2		4.5	1.22474	10.9655	36	5.00385e-13	2.50193e-13
b	Water	None	None	3	243100000	825500000	b	Revamil	None	Revamil	3	198900000	780000000			culture 1 59.4 59.38 49.304 6.81e-09 ***		RWV	MediHoney	18.6	0.868	36	2.12616	14.4327	22.7673	1.1964e+08	1.85377e+06	7.72145e+09	7	7.3	1	1.17786e+08	7.60181e+09		4.5	1.22474	0.694022	36	0.492123	0.246061
b	AA	AA	None	1	15080000	91000000	b	MediHoney	None	MediHoney	1	663000000	364000000			acid 3 301.7 100.57 83.510 < 2e-16 ***		None	None	19.45	0.868	36	2.12616	15.2827	23.6173	2.79916e+08	4.33717e+06	1.80655e+10	1	1.3		2.75579e+08	1.77855e+10		4.5	1.22474
b	AA	AA	None	2	6890000	104000000	b	MediHoney	None	MediHoney	2	269100000	1176500000			honey 2 432.1 216.04 179.386 < 2e-16 ***		PV	None	12.19	0.868	36	2.12616	8.02273	16.3573	196811	3049.5	1.2702e+07	9	9.3		193762	1.25052e+07		4.5	1.22474	5.92777	36	8.67885e-07	4.33943e-07
b	AA	AA	None	3	6370000	143000000	b	MediHoney	None	MediHoney	3	248300000	357500000			culture:acid 3 2.2 0.73 0.607 0.613938		RWV	None	19.12	0.868	36	2.12616	14.9527	23.2873	2.01238e+08	3.11809e+06	1.29877e+10	5	5.3		1.9812e+08	1.27865e+10		4.5	1.22474	0.269444	36	0.789127	0.394563
b	RWV	RWV	None	1	197600000	832000000	b	RWV+Rev	RWV	Revamil	1	162500000	416000000			culture:honey 2 20.0 10.00 8.306 0.000798 ***		None	Revamil	18.86	0.868	36	2.12616	14.6927	23.0273	1.55165e+08	2.40421e+06	1.00142e+10	2	2.3		1.52761e+08	9.85901e+09		4.5	1.22474	0.481733	36	0.632911	0.316456
b	RWV	RWV	None	2	117000000	604500000	b	RWV+Rev	RWV	Revamil	2	158600000	565500000			acid:honey 6 203.5 33.92 28.163 3.80e-14 *** <<The key overall result		PV	Revamil	10.37	0.868	36	2.12616	6.20273	14.5373	31888.5	494.097	2.05805e+06	10	10.3	1	31394.4	2.02616e+06		4.5	1.22474	7.41379	36	9.47841e-09	4.7392e-09
b	RWV	RWV	None	3	4680000	624000000	b	RWV+Rev	RWV	Revamil	3	187200000	370500000			culture:acid:honey 6 41.7 6.94 5.766 0.000140 ***		RWV	Revamil	18.98	0.868	36	2.12616	14.8127	23.1473	1.74948e+08	2.71074e+06	1.1291e+10	6	6.3	1	1.72237e+08	1.1116e+10		4.5	1.22474	0.383753	36	0.703418	0.351709
b	PV	PV	None	1	403000000	1033500000	b	RWV+MH	RWV	MediHoney	1	338000000	1079000000			Residuals 48 57.8 1.20
b	PV	PV	None	2	286000000	91000000	b	RWV+MH	RWV	MediHoney	2	153400000	299000000					library(lsmeans)
b	PV	PV	None	3	234000000	864500000	b	RWV+MH	RWV	MediHoney	3	100100000	312000000			# S. aureus V2 data		print(lsmeans(model_pav2_2, list(pairwise ~ acid2:honey2)))
b	Revamil	None	Revamil	1	213200000	1319500000	b	PV+Rev	PV	Revamil	1	7215000	247000
b	Revamil	None	Revamil	2	13780000000	533000000	b	PV+Rev	PV	Revamil	2	65	78000000			model_sav2_1<-lm(cfu_saureus_v2~culture2*acid2*honey2, data=synergydata)		#$`lsmeans of acid2, honey2`
b	Revamil	None	Revamil	3	650000000	1053000000	b	PV+Rev	PV	Revamil	3	7800	123500			par(mfrow=c(2,2))		acid2	honey2	lsmean	SE	df	SD	lower.CL	upper.CL	lsmean untransformed	lower.CL untransformed	upper.CL untransformed	order for graphing	x	graph ci?	lowerCI	upperCI		MSResid	SEdiff	t	df	p 2-tailed	p 1-tailed
b	MediHoney	None	MediHoney	1	205400000	500500000	b	PV+MH	PV	MediHoney	1	4160000	390000			plot(model_sav2_1) # needs transforming		None	MediHoney	20.37	0.584	35	1.4305	17.5662	23.1738	7.0239e+08	4.25511e+07	1.15944e+10	3	3.3		6.59839e+08	1.0892e+10		2.04543	0.825718	-0.35121	35	0.727537	0.363768
b	MediHoney	None	MediHoney	2	754000000	708500000	b	PV+MH	PV	MediHoney	2	65	325					PV	MediHoney	7.32	0.584	35	1.4305	4.51622	10.1238	1510.2	91.4888	24928.9	11	11.3	1	1418.72	23418.7		2.04543	0.825718	15.4532	35	3.31775e-17	1.65888e-17
b	MediHoney	None	MediHoney	3	189800000	286000000	b	PV+MH	PV	MediHoney	3	65	1950			model_sav2_2<-lm(log(cfu_saureus_v2)~culture2*acid2*honey2, data=synergydata)		RWV	MediHoney	20.37	0.584	35	1.4305	17.5662	23.1738	7.0239e+08	4.25511e+07	1.15944e+10	7	7.3	1	6.59839e+08	1.0892e+10		2.04543	0.825718	-0.35121	35	0.727537	0.363768
b	AA+Rev	AA	Revamil	1	232700000	299000000										par(mfrow=c(2,2))		None	None	20.08	0.584	35	1.4305	17.2762	22.8838	5.25573e+08	3.18394e+07	8.67563e+09	1	1.3		4.93734e+08	8.15006e+09		2.04543	0.825718
b	AA+Rev	AA	Revamil	2	40300000	253500000										plot(model_sav2_2) # that'll do, it's not great but the alternative is glim and that will get weird with three-way interactions.		PV	None	15.98	0.584	35	1.4305	13.1762	18.7838	8.71015e+06	527665	1.43778e+08	9	9.3		8.18249e+06	1.35068e+08		2.04543	0.825718	4.96538	35	1.78106e-05	8.90531e-06
b	AA+Rev	AA	Revamil	3	66300000	260000000												RWV	None	20.22	0.653	35	1.59952	17.0849	23.3551	6.04553e+08	2.62965e+07	1.38986e+10	5	5.3		5.78257e+08	1.3294e+10		2.04543	0.86602	-0.161659	35	0.872504	0.436252
b	AA+MH	AA	MediHoney	1	107900	266500000										summary.aov(model_sav2_2) # do not need to separate the cultures in calculating predicted drops, as no term including culture is significant.		None	Revamil	20.81	0.584	35	1.4305	18.0062	23.6138	1.09061e+09	6.60694e+07	1.80026e+10	2	2.3		1.02454e+09	1.6912e+10		2.04543	0.825718	-0.88408	35	0.382686	0.191343
b	AA+MH	AA	MediHoney	2	15600	188500000										# Df Sum Sq Mean Sq F value Pr(>F)		PV	Revamil	14.4	0.584	35	1.4305	11.5962	17.2038	1.79407e+06	108686	2.96148e+07	10	10.3	1	1.68539e+06	2.78207e+07		2.04543	0.825718	6.87887	35	5.47885e-08	2.73942e-08
b	AA+MH	AA	MediHoney	3	92300	123500000										culture2 1 0.8 0.8 0.186 0.6686		RWV	Revamil	20.72	0.584	35	1.4305	17.9162	23.5238	9.96739e+08	6.03829e+07	1.64532e+10	6	6.3	1	9.36357e+08	1.54564e+10		2.04543	0.825718	-0.775083	35	0.443496	0.221748
b	RWV+Rev	RWV	Revamil	1	132600000	643500000										acid2 2 1091.1 545.6 120.657 <2e-16 ***
b	RWV+Rev	RWV	Revamil	2	109200000	156000000										honey2 2 47.2 23.6 5.216 0.0102 *
b	RWV+Rev	RWV	Revamil	3	140400000	357500000										culture2:acid2 2 0.2 0.1 0.017 0.9832
b	RWV+MH	RWV	MediHoney	1	178100	25350000										culture2:honey2 2 14.4 7.2 1.592 0.2175
b	RWV+MH	RWV	MediHoney	2	282100	17550000										acid2:honey2 4 75.6 18.9 4.179 0.0070 ** <<The key overall result
b	RWV+MH	RWV	MediHoney	3	226200	5785000000										culture2:acid2:honey2 4 15.0 3.8 0.832 0.5140
b	PV+Rev	PV	Revamil	1	243100000	1319500000										Residuals 36 162.8 4.5
b	PV+Rev	PV	Revamil	2	198900000	1274000000
b	PV+Rev	PV	Revamil	3	192400000	1358500000
b	PV+MH	PV	MediHoney	1	4160000	201500000										# P. aeru V1 data
b	PV+MH	PV	MediHoney	2	21320000	279500000
b	PV+MH	PV	MediHoney	3	5330000	136500000										model_pav1_1<-lm(cfu_paeru_v1~culture*acid*honey, data=synergydata)
																par(mfrow=c(2,2))
																plot(model_pav1_1) # needs transforming
																model_pav1_2<-lm(log(cfu_paeru_v1)~culture*acid*honey, data=synergydata)
																par(mfrow=c(2,2))
																plot(model_pav1_2) # that'll do
																summary.aov(model_pav1_2) # do not need to separate the cultures in calculating predicted drops, as no term including culture is significant.
																# Df Sum Sq Mean Sq F value Pr(>F)
																culture 1 1.04 1.045 1.308 0.258479
																acid 3 20.02 6.672 8.353 0.000143 ***
																honey 2 13.07 6.536 8.183 0.000875 ***
																culture:acid 3 0.13 0.044 0.055 0.982732
																culture:honey 2 1.33 0.667 0.835 0.440196
																acid:honey 6 6.99 1.164 1.458 0.212901 << The key overall result
																culture:acid:honey 6 10.68 1.781 2.229 0.056120 .
																Residuals 48 38.34 0.799
																# P. aeru V2 data - this has a missing value so data are not orthogonal and I need to use Type II SS in car to get correct main effect p-values
																model_pav2_1<-lm(cfu_paeru_v2~culture2*acid2*honey2, data=synergydata)
																par(mfrow=c(2,2))
																plot(model_pav2_1) # needs transforming
																model_pav2_2<-lm(log(cfu_paeru_v2)~culture2*acid2*honey2, data=synergydata)
																par(mfrow=c(2,2))
																plot(model_pav2_2) # that'll do
																library(car) # result from Anova() from package car
																Anova(lm(log(cfu_paeru_v2)~culture2*acid2*honey2, data=synergydata), type="II")
																# do not need to separate the cultures in calculating predicted drops, as no term including culture is significant.
																# Sum Sq Df F value Pr(>F)
																culture2 4.55 1 2.2230 0.1449
																acid2 737.38 2 180.2399 < 2.2e-16 ***
																honey2 87.24 2 21.3237 8.790e-07 ***
																culture2:acid2 2.50 2 0.6109 0.5485
																culture2:honey2 8.20 2 2.0032 0.1501
																acid2:honey2 171.15 4 20.9175 7.004e-09 *** << The key result
																culture2:acid2:honey2 13.56 4 1.6573 0.1820
																Residuals 71.59 35

### Sheet: P. aeruginosa Fig 6a
Date plates scored	Culture	Vinegar used	Treatment	Concentration (%)	Acetic acid equivalent conc %	Honey conc %	x	Rep	colour	Dil	Cols	Total CFU	Total CFU
2022-07-22	1	Vinegar 1	Water	NaN	0	0	1	1	1	5	55	357500000	357500000
2022-07-22	1	Vinegar 1	Water	NaN	0	0	1	2	1	5	72	468000000	468000000
2022-07-22	1	Vinegar 1	Water	NaN	0	0	1	3	1	5	50	325000000	325000000
2022-07-22	1	Vinegar 1	AA	0.5	0.5	0	5	1	1	5	18	117000000	117000000
2022-07-22	1	Vinegar 1	AA	0.5	0.5	0	5	2	1	5	40	260000000	260000000
2022-07-22	1	Vinegar 1	AA	0.5	0.5	0	5	3	1	5	92	598000000	598000000
2022-07-22	1	Vinegar 1	RWV	8.5	0.5	0	9	1	1	5	138	897000000	897000000
2022-07-22	1	Vinegar 1	RWV	8.5	0.5	0	9	2	1	5	56	364000000	364000000
2022-07-22	1	Vinegar 1	RWV	8.5	0.5	0	9	3	1	5	132	858000000	858000000
2022-07-22	1	Vinegar 1	PV	6.5	0.5	0	13	1	1	5	110	715000000	715000000
2022-07-22	1	Vinegar 1	PV	6.5	0.5	0	13	2	1	5	117	760500000	760500000
2022-07-22	1	Vinegar 1	PV	6.5	0.5	0	13	3	1	5	100	650000000	650000000
2022-07-22	1	Vinegar 1	Revamil	30	0	30	2	1	2	5	249	1618500000	1618500000
2022-07-22	1	Vinegar 1	Revamil	30	0	30	2	2	2	5	128	832000000	832000000
2022-07-22	1	Vinegar 1	Revamil	30	0	30	2	3	2	6	36	2340000000	2340000000
2022-07-22	1	Vinegar 1	MediHoney	30	0	30	3	1	3	5	80	520000000	520000000
2022-07-22	1	Vinegar 1	MediHoney	30	0	30	3	2	3	5	38	247000000	247000000
2022-07-22	1	Vinegar 1	MediHoney	30	0	30	3	3	3	5	25	162500000	162500000
2022-07-22	1	Vinegar 1	AA+Rev	0.5+30	0.5	30	6	1	2	5	47	305500000	305500000
2022-07-22	1	Vinegar 1	AA+Rev	0.5+30	0.5	30	6	2	2	5	26	169000000	169000000
2022-07-22	1	Vinegar 1	AA+Rev	0.5+30	0.5	30	6	3	2	5	52	338000000	338000000
2022-07-22	1	Vinegar 1	AA+MH	0.5+30	0.5	30	7	1	3	4	15	9750000	9750000
2022-07-22	1	Vinegar 1	AA+MH	0.5+30	0.5	30	7	2	3	4	18	11700000	11700000
2022-07-22	1	Vinegar 1	AA+MH	0.5+30	0.5	30	7	3	3	4	279	181350000	181350000
2022-07-22	1	Vinegar 1	RWV+Rev	8.5+30	0.5	30	10	1	2	5	16	104000000	104000000
2022-07-22	1	Vinegar 1	RWV+Rev	8.5+30	0.5	30	10	2	2	5	33	214500000	214500000
2022-07-22	1	Vinegar 1	RWV+Rev	8.5+30	0.5	30	10	3	2	5	14	91000000	91000000
2022-07-22	1	Vinegar 1	RWV+MH	8.5+30	0.5	30	11	1	3	5	25	162500000	162500000
2022-07-22	1	Vinegar 1	RWV+MH	8.5+30	0.5	30	11	2	3	5	87	565500000	565500000
2022-07-22	1	Vinegar 1	RWV+MH	8.5+30	0.5	30	11	3	3	5	29	188500000	188500000
2022-07-22	1	Vinegar 1	PV+Rev	6.5+30	0.5	30	14	1	2	5	58	377000000	377000000
2022-07-22	1	Vinegar 1	PV+Rev	6.5+30	0.5	30	14	2	2	5	32	208000000	208000000
2022-07-22	1	Vinegar 1	PV+Rev	6.5+30	0.5	30	14	3	2	5	83	539500000	539500000
2022-07-22	1	Vinegar 1	PV+MH	6.5+30	0.5	30	15	1	3	5	32	208000000	208000000
2022-07-22	1	Vinegar 1	PV+MH	6.5+30	0.5	30	15	2	3	5	28	182000000	182000000
2022-07-22	1	Vinegar 1	PV+MH	6.5+30	0.5	30	15	3	3	5	53	344500000	344500000
2022-10-07	2	Vinegar 1	Water	NaN	0	0	1	1	1	5	153	994500000	994500000
2022-10-07	2	Vinegar 1	Water	NaN	0	0	1	2	1	5	96	624000000	624000000
2022-10-07	2	Vinegar 1	Water	NaN	0	0	1	3	1	5	127	825500000	825500000
2022-10-07	2	Vinegar 1	AA	0.5	0.5	0	5	1	1	5	14	91000000	91000000
2022-10-07	2	Vinegar 1	AA	0.5	0.5	0	5	2	1	5	16	104000000	104000000
2022-10-07	2	Vinegar 1	AA	0.5	0.5	0	5	3	1	5	22	143000000	143000000
2022-10-07	2	Vinegar 1	RWV	8.5	0.5	0	9	1	1	5	128	832000000	832000000
2022-10-07	2	Vinegar 1	RWV	8.5	0.5	0	9	2	1	5	93	604500000	604500000
2022-10-07	2	Vinegar 1	RWV	8.5	0.5	0	9	3	1	5	96	624000000	624000000
2022-10-07	2	Vinegar 1	PV	6.5	0.5	0	13	1	1	5	159	1033500000	1033500000
2022-10-07	2	Vinegar 1	PV	6.5	0.5	0	13	2	1	5	14	91000000	91000000
2022-10-07	2	Vinegar 1	PV	6.5	0.5	0	13	3	1	5	133	864500000	864500000
2022-10-07	2	Vinegar 1	Revamil	30	0	30	2	1	2	5	203	1319500000	1319500000
2022-10-07	2	Vinegar 1	Revamil	30	0	30	2	2	2	5	82	533000000	533000000
2022-10-07	2	Vinegar 1	Revamil	30	0	30	2	3	2	5	162	1053000000	1053000000
2022-10-07	2	Vinegar 1	MediHoney	30	0	30	3	1	3	5	77	500500000	500500000
2022-10-07	2	Vinegar 1	MediHoney	30	0	30	3	2	3	5	109	708500000	708500000
2022-10-07	2	Vinegar 1	MediHoney	30	0	30	3	3	3	5	44	286000000	286000000
2022-10-07	2	Vinegar 1	AA+Rev	0.5+30	0.5	30	6	1	2	5	46	299000000	299000000
2022-10-07	2	Vinegar 1	AA+Rev	0.5+30	0.5	30	6	2	2	5	39	253500000	253500000
2022-10-07	2	Vinegar 1	AA+Rev	0.5+30	0.5	30	6	3	2	5	40	260000000	260000000
2022-10-07	2	Vinegar 1	AA+MH	0.5+30	0.5	30	7	1	3	5	41	266500000	266500000
2022-10-07	2	Vinegar 1	AA+MH	0.5+30	0.5	30	7	2	3	5	29	188500000	188500000
2022-10-07	2	Vinegar 1	AA+MH	0.5+30	0.5	30	7	3	3	5	19	123500000	123500000
2022-10-07	2	Vinegar 1	RWV+Rev	8.5+30	0.5	30	10	1	2	5	99	643500000	643500000
2022-10-07	2	Vinegar 1	RWV+Rev	8.5+30	0.5	30	10	2	2	5	24	156000000	156000000
2022-10-07	2	Vinegar 1	RWV+Rev	8.5+30	0.5	30	10	3	2	5	55	357500000	357500000
2022-10-07	2	Vinegar 1	RWV+MH	8.5+30	0.5	30	11	1	3	4	39	25350000	25350000
2022-10-07	2	Vinegar 1	RWV+MH	8.5+30	0.5	30	11	2	3	4	27	17550000	17550000
2022-10-07	2	Vinegar 1	RWV+MH	8.5+30	0.5	30	11	3	3	6	89	5785000000	5785000000
2022-10-07	2	Vinegar 1	PV+Rev	6.5+30	0.5	30	14	1	2	5	203	1319500000	1319500000
2022-10-07	2	Vinegar 1	PV+Rev	6.5+30	0.5	30	14	2	2	5	196	1274000000	1274000000
2022-10-07	2	Vinegar 1	PV+Rev	6.5+30	0.5	30	14	3	2	5	209	1358500000	1358500000
2022-10-07	2	Vinegar 1	PV+MH	6.5+30	0.5	30	15	1	3	5	31	201500000	201500000
2022-10-07	2	Vinegar 1	PV+MH	6.5+30	0.5	30	15	2	3	5	43	279500000	279500000
2022-10-07	2	Vinegar 1	PV+MH	6.5+30	0.5	30	15	3	3	5	21	136500000	136500000

### Sheet: P. aeruginosa Fig 6b
Date plates scored	Culture	Vinegar used	Treatment	Concentration (%)	Acetic acid equivalent conc %	Honey conc %	x	Rep	colour	Dil	Cols	Total CFU	Total CFU		Threshold:	65
2022-07-22	2	Vinegar 2	Water	NaN	0	0	1	1	1	5	102	663000000	663000000
2022-07-22	2	Vinegar 2	Water	NaN	0	0	1	2	1	5	179	1163500000	1163500000			Cultures combined
2022-07-22	2	Vinegar 2	Water	NaN	0	0	1	3	1	5	128	832000000	832000000			Trmt	mean CFU	log reduction	p(kill) - fractional of cells killed or fractional increase in viability
2022-07-22	2	Vinegar 2	RWV	6	0.5	0	5	1	1	5	32	208000000	208000000			Water	604500000
2022-07-22	2	Vinegar 2	RWV	6	0.5	0	5	2	1	5	185	1202500000	1202500000			RWV	755300000	-0.0967232	-0.249462	0
2022-07-22	2	Vinegar 2	RWV	6	0.5	0	5	3	1	5	195	1267500000	1267500000			PV	1.66248e+07	1.56064	0.972498	0.972498
2022-07-22	2	Vinegar 2	PV	20.75	0.5	0	9	1	1	4	28	18200000	18200000			Revamil	1.23283e+09	-0.309508	-1.03943	0
2022-07-22	2	Vinegar 2	PV	20.75	0.5	0	9	2	1	4	36	23400000	23400000			MediHoney	7.85417e+08	-0.113704	-0.299283	0
2022-07-22	2	Vinegar 2	PV	20.75	0.5	0	9	3	1	4	71	46150000	46150000
2022-07-22	2	Vinegar 2	Revamil	30	0	30	2	1	2	5	294	1911000000	1911000000			Trmt	predict log drop if additive*		predict CFU under Response Additivity	p(kill) under Bliss	cell alive under Bliss
2022-07-22	2	Vinegar 2	Revamil	30	0	30	2	2	2	5	243	1579500000	1579500000			Water
2022-07-22	2	Vinegar 2	Revamil	30	0	30	2	3	2	5	290	1885000000	1885000000			RWV+Rev	-0.406231		1.54038e+09	0	604500000		604500000
2022-07-22	2	Vinegar 2	MediHoney	30	0	30	3	1	3	5	137	890500000	890500000			RWV+MH	-0.210427		9.81349e+08	0	604500000		604500000
2022-07-22	2	Vinegar 2	MediHoney	30	0	30	3	2	3	5	188	1222000000	1222000000			PV+Rev	1.25113		3.39051e+07	0.972498	1.66248e+07
2022-07-22	2	Vinegar 2	MediHoney	30	0	30	3	3	3	5	108	702000000	702000000			PV+MH	1.44694		2.16004e+07	0.972498	1.66248e+07
2022-07-22	2	Vinegar 2	RWV+Rev	6+30	0.5	30	6	1	2	6	132	8580000000	8580000000										1.66248e+07
2022-07-22	2	Vinegar 2	RWV+Rev	6+30	0.5	30	6	2	2	5	148	962000000	962000000			*the sum of the CFU log reductions obtained for each single treatment							1.66248e+07
2022-07-22	2	Vinegar 2	RWV+Rev	6+30	0.5	30	6	3	2	5	211	1371500000	1371500000
2022-07-22	2	Vinegar 2	RWV+MH	6+30	0.5	30	7	1	3	5	147	955500000	955500000
2022-07-22	2	Vinegar 2	RWV+MH	6+30	0.5	30	7	2	3	5	146	949000000	949000000
2022-07-22	2	Vinegar 2	RWV+MH	6+30	0.5	30	7	3	3	5	199	1293500000	1293500000
2022-07-22	2	Vinegar 2	PV+Rev	20.75+30	0.5	30	10	1	2	2	111	721500	721500
2022-07-22	2	Vinegar 2	PV+Rev	20.75+30	0.5	30	10	2	2	3	80	5200000	5200000
2022-07-22	2	Vinegar 2	PV+Rev	20.75+30	0.5	30	10	3	2	3	57	3705000	3705000
2022-07-22	2	Vinegar 2	PV+MH	20.75+30	0.5	30	11	1	3	0	5	325	325
2022-07-22	2	Vinegar 2	PV+MH	20.75+30	0.5	30	11	2	3	0	36	2340	2340
2022-07-22	2	Vinegar 2	PV+MH	20.75+30	0.5	30	11	3	3	0	0	0	65
2022-10-07	3	Vinegar 2	Water	NaN	0	0	1	1	1	5	39	253500000	253500000
2022-10-07	3	Vinegar 2	Water	NaN	0	0	1	2	1	5	56	364000000	364000000
2022-10-07	3	Vinegar 2	Water	NaN	0	0	1	3	1	5	54	351000000	351000000
2022-10-07	3	Vinegar 2	RWV	6	0.5	0	5	1	1	5	106	689000000	689000000
2022-10-07	3	Vinegar 2	RWV	6	0.5	0	5	2	1	5	63	409500000	409500000
2022-10-07	3	Vinegar 2	RWV	6	0.5	0	5	3	1	NaN	NaN	NaN	NaN
2022-10-07	3	Vinegar 2	PV	20.75	0.5	0	9	1	1	3	116	7540000	7540000
2022-10-07	3	Vinegar 2	PV	20.75	0.5	0	9	2	1	2	126	819000	819000
2022-10-07	3	Vinegar 2	PV	20.75	0.5	0	9	3	1	3	56	3640000	3640000
2022-10-07	3	Vinegar 2	Revamil	30	0	30	2	1	2	5	83	539500000	539500000
2022-10-07	3	Vinegar 2	Revamil	30	0	30	2	2	2	5	108	702000000	702000000
2022-10-07	3	Vinegar 2	Revamil	30	0	30	2	3	2	5	120	780000000	780000000
2022-10-07	3	Vinegar 2	MediHoney	30	0	30	3	1	3	5	56	364000000	364000000
2022-10-07	3	Vinegar 2	MediHoney	30	0	30	3	2	3	5	181	1176500000	1176500000
2022-10-07	3	Vinegar 2	MediHoney	30	0	30	3	3	3	5	55	357500000	357500000
2022-10-07	3	Vinegar 2	RWV+Rev	6+30	0.5	30	6	1	2	5	64	416000000	416000000
2022-10-07	3	Vinegar 2	RWV+Rev	6+30	0.5	30	6	2	2	5	87	565500000	565500000
2022-10-07	3	Vinegar 2	RWV+Rev	6+30	0.5	30	6	3	2	5	57	370500000	370500000
2022-10-07	3	Vinegar 2	RWV+MH	6+30	0.5	30	7	1	3	5	166	1079000000	1079000000
2022-10-07	3	Vinegar 2	RWV+MH	6+30	0.5	30	7	2	3	5	46	299000000	299000000
2022-10-07	3	Vinegar 2	RWV+MH	6+30	0.5	30	7	3	3	5	48	312000000	312000000
2022-10-07	3	Vinegar 2	PV+Rev	20.75+30	0.5	30	10	1	2	2	38	247000	247000
2022-10-07	3	Vinegar 2	PV+Rev	20.75+30	0.5	30	10	2	2	5	12	78000000	78000000
2022-10-07	3	Vinegar 2	PV+Rev	20.75+30	0.5	30	10	3	2	2	19	123500	123500
2022-10-07	3	Vinegar 2	PV+MH	20.75+30	0.5	30	11	1	3	2	60	390000	390000
2022-10-07	3	Vinegar 2	PV+MH	20.75+30	0.5	30	11	2	3	0	5	325	325
2022-10-07	3	Vinegar 2	PV+MH	20.75+30	0.5	30	11	3	3	0	30	1950	1950

### Sheet: S. aureus Fig 6c
Date plates scored	Culture	Vinegar used	Treatment	Concentration (%)	Acetic acid equivalent conc %	Honey conc %	x	Rep	colour	Dil	Cols	Total CFU	Total CFU		Threshold:	65
2022-07-22	1	Vinegar 1	Water	NaN	0	0	1	1	1	5	20	130000000	130000000
2022-07-22	1	Vinegar 1	Water	NaN	0	0	1	2	1	5	33	214500000	214500000		Cultures combined
2022-07-22	1	Vinegar 1	Water	NaN	0	0	1	3	1	5	38	247000000	247000000		Trmt	mean CFU	log reduction	p(kill) - fractional of cells killed or fractional increase in viability
2022-07-22	1	Vinegar 1	AA	0.5	0.5	0	5	1	1	4	28	18200000	18200000		Water	2.99433e+08
2022-07-22	1	Vinegar 1	AA	0.5	0.5	0	5	2	1	4	16	10400000	10400000		AA	10140000	1.47026	0.966136	0.966136
2022-07-22	1	Vinegar 1	AA	0.5	0.5	0	5	3	1	4	6	3900000	3900000		RWV	7.15217e+07	0.621863	0.761143	0.761143
2022-07-22	1	Vinegar 1	RWV	8.5	0.5	0	9	1	1	4	47	30550000	30550000		PV	169000000	0.248413	0.435601	0.435601
2022-07-22	1	Vinegar 1	RWV	8.5	0.5	0	9	2	1	4	47	30550000	30550000		Revamil	2477475000	-0.917709	-7.27388	0
2022-07-22	1	Vinegar 1	RWV	8.5	0.5	0	9	3	1	4	75	48750000	48750000		MediHoney	2.45592e+08	0.0860865	0.179812	0.179812
2022-07-22	1	Vinegar 1	PV	6.5	0.5	0	13	1	1	4	38	24700000	24700000
2022-07-22	1	Vinegar 1	PV	6.5	0.5	0	13	2	1	4	55	35750000	35750000		Trmt	predict log drop if additive*		predict CFU under Response Additivity	p(kill) under Bliss	cell alive under Bliss
2022-07-22	1	Vinegar 1	PV	6.5	0.5	0	13	3	1	4	47	30550000	30550000		Water
2022-07-22	1	Vinegar 1	Revamil	30	0	30	2	1	2	4	100	65000000	65000000		AA+Rev	0.552553		8.38971e+07	0.966136	1.014e+07
2022-07-22	1	Vinegar 1	Revamil	30	0	30	2	2	2	4	99	64350000	64350000		AA+MH	1.55635		8.31671e+06	0.972225	8.31671e+06
2022-07-22	1	Vinegar 1	Revamil	30	0	30	2	3	2	4	142	92300000	92300000		RWV+Rev	-0.295847		5.91762e+08	0.761143	7.15217e+07
2022-07-22	1	Vinegar 1	MediHoney	30	0	30	3	1	3	4	162	105300000	105300000		RWV+MH	0.707949		5.86612e+07	0.804093	5.86612e+07
2022-07-22	1	Vinegar 1	MediHoney	30	0	30	3	2	3	4	150	97500000	97500000		PV+Rev	-0.669296		1.39829e+09	0.435601	1.69e+08
2022-07-22	1	Vinegar 1	MediHoney	30	0	30	3	3	3	4	187	121550000	121550000		PV+MH	0.3345		1.38612e+08	0.537086	1.38612e+08
2022-07-22	1	Vinegar 1	AA+Rev	0.5+30	0.5	30	6	1	2	4	43	27950000	27950000
2022-07-22	1	Vinegar 1	AA+Rev	0.5+30	0.5	30	6	2	2	4	73	47450000	47450000		*the sum of the CFU log reductions obtained for each single treatment
2022-07-22	1	Vinegar 1	AA+Rev	0.5+30	0.5	30	6	3	2	4	6	3900000	3900000
2022-07-22	1	Vinegar 1	AA+MH	0.5+30	0.5	30	7	1	3	0	250	16250	16250		FOR CULTURE 1
2022-07-22	1	Vinegar 1	AA+MH	0.5+30	0.5	30	7	2	3	0	2	130	130		Trmt	mean CFU	log reduction
2022-07-22	1	Vinegar 1	AA+MH	0.5+30	0.5	30	7	3	3	0	2	130	130		Water	1.97167e+08
2022-07-22	1	Vinegar 1	RWV+Rev	8.5+30	0.5	30	10	1	2	5	7	45500000	45500000		AA	1.08333e+07	1.26007
2022-07-22	1	Vinegar 1	RWV+Rev	8.5+30	0.5	30	10	2	2	5	27	175500000	175500000		RWV	3.66167e+07	0.731155
2022-07-22	1	Vinegar 1	RWV+Rev	8.5+30	0.5	30	10	3	2	5	32	208000000	208000000		PV	3.03333e+07	0.812913
2022-07-22	1	Vinegar 1	RWV+MH	8.5+30	0.5	30	11	1	3	0	2	130	130		Revamil	7.38833e+07	0.426287
2022-07-22	1	Vinegar 1	RWV+MH	8.5+30	0.5	30	11	2	3	0	60	3900	3900		MediHoney	1.08117e+08	0.260941
2022-07-22	1	Vinegar 1	RWV+MH	8.5+30	0.5	30	11	3	3	0	1	65	65
2022-07-22	1	Vinegar 1	PV+Rev	6.5+30	0.5	30	14	1	2	4	113	73450000	73450000		Trmt	predict log drop if additive*		predict CFU under Response Additivity
2022-07-22	1	Vinegar 1	PV+Rev	6.5+30	0.5	30	14	2	2	4	107	69550000	69550000		Water
2022-07-22	1	Vinegar 1	PV+Rev	6.5+30	0.5	30	14	3	2	4	98	63700000	63700000		AA+Rev	1.68636		4.05952e+06
2022-07-22	1	Vinegar 1	PV+MH	6.5+30	0.5	30	15	1	3	3	37	2405000	2405000		AA+MH	1.52101		5.94048e+06
2022-07-22	1	Vinegar 1	PV+MH	6.5+30	0.5	30	15	2	3	3	49	3185000	3185000		RWV+Rev	1.15744		1.37212e+07
2022-07-22	1	Vinegar 1	PV+MH	6.5+30	0.5	30	15	3	3	3	43	2795000	2795000		RWV+MH	0.992096		2.00788e+07
2022-10-03	2	Vinegar 1	Water	NaN	0	0	1	1	1	4	160	208000000	208000000		PV+Rev	1.2392		1.13667e+07
2022-10-03	2	Vinegar 1	Water	NaN	0	0	1	2	1	5	58	754000000	754000000		PV+MH	1.07385		1.66333e+07
2022-10-03	2	Vinegar 1	Water	NaN	0	0	1	3	1	4	187	243100000	243100000
2022-10-03	2	Vinegar 1	AA	0.5	0.5	0	5	1	1	3	116	15080000	15080000		*the sum of the CFU log reductions obtained for each single treatment
2022-10-03	2	Vinegar 1	AA	0.5	0.5	0	5	2	1	3	53	6890000	6890000
2022-10-03	2	Vinegar 1	AA	0.5	0.5	0	5	3	1	3	49	6370000	6370000		FOR CULTURE 2
2022-10-03	2	Vinegar 1	RWV	8.5	0.5	0	9	1	1	4	152	197600000	197600000		Trmt	mean CFU	log reduction
2022-10-03	2	Vinegar 1	RWV	8.5	0.5	0	9	2	1	4	90	117000000	117000000		Water	401700000
2022-10-03	2	Vinegar 1	RWV	8.5	0.5	0	9	3	1	3	36	4680000	4680000		AA	9.44667e+06	1.62862
2022-10-03	2	Vinegar 1	PV	6.5	0.5	0	13	1	1	5	31	403000000	403000000		RWV	1.06427e+08	0.576851
2022-10-03	2	Vinegar 1	PV	6.5	0.5	0	13	2	1	5	22	286000000	286000000		PV	3.07667e+08	0.115821
2022-10-03	2	Vinegar 1	PV	6.5	0.5	0	13	3	1	5	18	234000000	234000000		Revamil	4.88107e+09	-1.08461
2022-10-03	2	Vinegar 1	Revamil	30	0	30	2	1	2	4	164	213200000	213200000		MediHoney	3.83067e+08	0.0206275
2022-10-03	2	Vinegar 1	Revamil	30	0	30	2	2	2	6	106	13780000000	13780000000
2022-10-03	2	Vinegar 1	Revamil	30	0	30	2	3	2	6	5	650000000	650000000		Trmt	predict log drop if additive*		predict CFU under Response Additivity
2022-10-03	2	Vinegar 1	MediHoney	30	0	30	3	1	3	4	158	205400000	205400000		Water
2022-10-03	2	Vinegar 1	MediHoney	30	0	30	3	2	3	5	58	754000000	754000000		AA+Rev	0.54401		1.14787e+08
2022-10-03	2	Vinegar 1	MediHoney	30	0	30	3	3	3	4	146	189800000	189800000		AA+MH	1.64925		9.00847e+06
2022-10-03	2	Vinegar 1	AA+Rev	0.5+30	0.5	30	6	1	2	4	179	232700000	232700000		RWV+Rev	-0.507762		1.29319e+09
2022-10-03	2	Vinegar 1	AA+Rev	0.5+30	0.5	30	6	2	2	4	31	40300000	40300000		RWV+MH	0.597479		1.0149e+08
2022-10-03	2	Vinegar 1	AA+Rev	0.5+30	0.5	30	6	3	2	4	51	66300000	66300000		PV+Rev	-0.968792		3.73847e+09
2022-10-03	2	Vinegar 1	AA+MH	0.5+30	0.5	30	7	1	3	1	83	107900	107900		PV+MH	0.136449		2.93395e+08
2022-10-03	2	Vinegar 1	AA+MH	0.5+30	0.5	30	7	2	3	1	12	15600	15600
2022-10-03	2	Vinegar 1	AA+MH	0.5+30	0.5	30	7	3	3	1	71	92300	92300		*the sum of the CFU log reductions obtained for each single treatment
2022-10-03	2	Vinegar 1	RWV+Rev	8.5+30	0.5	30	10	1	2	4	102	132600000	132600000
2022-10-03	2	Vinegar 1	RWV+Rev	8.5+30	0.5	30	10	2	2	4	84	109200000	109200000
2022-10-03	2	Vinegar 1	RWV+Rev	8.5+30	0.5	30	10	3	2	4	108	140400000	140400000
2022-10-03	2	Vinegar 1	RWV+MH	8.5+30	0.5	30	11	1	3	1	137	178100	178100
2022-10-03	2	Vinegar 1	RWV+MH	8.5+30	0.5	30	11	2	3	1	217	282100	282100
2022-10-03	2	Vinegar 1	RWV+MH	8.5+30	0.5	30	11	3	3	1	174	226200	226200
2022-10-03	2	Vinegar 1	PV+Rev	6.5+30	0.5	30	14	1	2	4	187	243100000	243100000
2022-10-03	2	Vinegar 1	PV+Rev	6.5+30	0.5	30	14	2	2	4	153	198900000	198900000
2022-10-03	2	Vinegar 1	PV+Rev	6.5+30	0.5	30	14	3	2	4	148	192400000	192400000
2022-10-03	2	Vinegar 1	PV+MH	6.5+30	0.5	30	15	1	3	3	32	4160000	4160000
2022-10-03	2	Vinegar 1	PV+MH	6.5+30	0.5	30	15	2	3	3	164	21320000	21320000
2022-10-03	2	Vinegar 1	PV+MH	6.5+30	0.5	30	15	3	3	3	41	5330000	5330000

### Sheet: S. aureus Fig 6d
Date plates scored	Culture	Vinegar used	Treatment	Concentration (%)	Acetic acid equivalent conc %	Honey conc %	x	Rep	colour	Dil	Cols	Total CFU	Total CFU
2022-10-03	2	Vinegar 2	Water	NaN	0	0	1	1	1	4	230	299000000	299000000
2022-10-03	2	Vinegar 2	Water	NaN	0	0	1	2	1	4	213	276900000	276900000		Cultures combined
2022-10-03	2	Vinegar 2	Water	NaN	0	0	1	3	1	4	208	270400000	270400000		Trmt	mean CFU	log reduction	p(kill) - fractional of cells killed or fractional increase in viability
2022-10-03	2	Vinegar 2	RWV	6	0.5	0	5	1	1	4	138	179400000	179400000		Water	2.81233e+08
2022-10-03	2	Vinegar 2	RWV	6	0.5	0	5	2	1	4	135	175500000	175500000		RWV	2.19267e+08	0.108094	0.220339	0.220339
2022-10-03	2	Vinegar 2	RWV	6	0.5	0	5	3	1	4	207	269100000	269100000		PV	337567	2.92071	0.9988	0.9988
2022-10-10	2	Vinegar 2	PV	20.75	0.5	0	9	1	1	2	127	825500	825500		Revamil	1.64017e+08	0.234179	0.416795	0.416795
2022-10-10	2	Vinegar 2	PV	20.75	0.5	0	9	2	1	2	110	715000	715000		MediHoney	2.87083e+08	-0.00894119	-0.0208012	0
2022-10-10	2	Vinegar 2	PV	20.75	0.5	0	9	3	1	2	30	195000	195000
2022-10-03	2	Vinegar 2	Revamil	30	0	30	2	1	2	4	61	79300000	79300000		Trmt	predict log drop if additive*		predict CFU under Response Additivity	p(kill) under Bliss	cell alive under Bliss
2022-10-03	2	Vinegar 2	Revamil	30	0	30	2	2	2	4	96	124800000	124800000		Water
2022-10-03	2	Vinegar 2	Revamil	30	0	30	2	3	2	4	135	175500000	175500000		RWV+Rev	0.342273		1.27877e+08	0.545298	1.27877e+08
2022-10-03	2	Vinegar 2	MediHoney	30	0	30	3	1	3	4	122	158600000	158600000		RWV+MH	0.099153		2.23828e+08	0.220339	2.19267e+08
2022-10-03	2	Vinegar 2	MediHoney	30	0	30	3	2	3	4	155	201500000	201500000		PV+Rev	3.15489		196871	0.9993	196871
2022-10-03	2	Vinegar 2	MediHoney	30	0	30	3	3	3	4	140	182000000	182000000		PV+MH	0.225238		1.67428e+08	0.9988	337567
2022-10-03	2	Vinegar 2	RWV+Rev	6+30	0.5	30	6	1	2	4	111	144300000	144300000
2022-10-03	2	Vinegar 2	RWV+Rev	6+30	0.5	30	6	2	2	4	133	172900000	172900000		*the sum of the CFU log reductions obtained for each single treatment
2022-10-03	2	Vinegar 2	RWV+Rev	6+30	0.5	30	6	3	2	4	179	232700000	232700000
2022-10-03	2	Vinegar 2	RWV+MH	6+30	0.5	30	7	1	3	4	62	80600000	80600000
2022-10-03	2	Vinegar 2	RWV+MH	6+30	0.5	30	7	2	3	4	50	65000000	65000000
2022-10-03	2	Vinegar 2	RWV+MH	6+30	0.5	30	7	3	3	4	83	107900000	107900000
2022-10-10	2	Vinegar 2	PV+Rev	20.75+30	0.5	30	10	1	2	1	20	13000	13000
2022-10-10	2	Vinegar 2	PV+Rev	20.75+30	0.5	30	10	2	2	1	67	43550	43550
2022-10-10	2	Vinegar 2	PV+Rev	20.75+30	0.5	30	10	3	2	2	80	520000	520000
2022-10-10	2	Vinegar 2	PV+MH	20.75+30	0.5	30	11	1	3	0	0	0	65
2022-10-10	2	Vinegar 2	PV+MH	20.75+30	0.5	30	11	2	3	0	0	0	65
2022-10-10	2	Vinegar 2	PV+MH	20.75+30	0.5	30	11	3	3	0	1	65	65
2022-10-03	3	Vinegar 2	Water	NaN	0	0	1	1	1	4	213	276900000	276900000
2022-10-03	3	Vinegar 2	Water	NaN	0	0	1	2	1	4	223	289900000	289900000
2022-10-03	3	Vinegar 2	Water	NaN	0	0	1	3	1	4	211	274300000	274300000
2022-10-03	3	Vinegar 2	RWV	6	0.5	0	5	1	1	4	67	87100000	87100000
2022-10-03	3	Vinegar 2	RWV	6	0.5	0	5	2	1	4	200	260000000	260000000
2022-10-03	3	Vinegar 2	RWV	6	0.5	0	5	3	1	4	265	344500000	344500000
2022-10-10	3	Vinegar 2	PV	20.75	0.5	0	9	1	1	1	200	130000	130000
2022-10-10	3	Vinegar 2	PV	20.75	0.5	0	9	2	1	1	46	29900	29900
2022-10-10	3	Vinegar 2	PV	20.75	0.5	0	9	3	1	1	200	130000	130000
2022-10-03	3	Vinegar 2	Revamil	30	0	30	2	1	2	4	135	175500000	175500000
2022-10-03	3	Vinegar 2	Revamil	30	0	30	2	2	2	4	177	230100000	230100000
2022-10-03	3	Vinegar 2	Revamil	30	0	30	2	3	2	4	153	198900000	198900000
2022-10-03	3	Vinegar 2	MediHoney	30	0	30	3	1	3	5	51	663000000	663000000
2022-10-03	3	Vinegar 2	MediHoney	30	0	30	3	2	3	4	207	269100000	269100000
2022-10-03	3	Vinegar 2	MediHoney	30	0	30	3	3	3	4	191	248300000	248300000
2022-10-03	3	Vinegar 2	RWV+Rev	6+30	0.5	30	6	1	2	4	125	162500000	162500000
2022-10-03	3	Vinegar 2	RWV+Rev	6+30	0.5	30	6	2	2	4	122	158600000	158600000
2022-10-03	3	Vinegar 2	RWV+Rev	6+30	0.5	30	6	3	2	4	144	187200000	187200000
2022-10-03	3	Vinegar 2	RWV+MH	6+30	0.5	30	7	1	3	5	26	338000000	338000000
2022-10-03	3	Vinegar 2	RWV+MH	6+30	0.5	30	7	2	3	4	118	153400000	153400000
2022-10-03	3	Vinegar 2	RWV+MH	6+30	0.5	30	7	3	3	4	77	100100000	100100000
2022-10-10	3	Vinegar 2	PV+Rev	20.75+30	0.5	30	10	1	2	3	111	7215000	7215000
2022-10-10	3	Vinegar 2	PV+Rev	20.75+30	0.5	30	10	2	2	0	0	0	65
2022-10-10	3	Vinegar 2	PV+Rev	20.75+30	0.5	30	10	3	2	1	12	7800	7800
2022-10-10	3	Vinegar 2	PV+MH	20.75+30	0.5	30	11	1	3	3	64	4160000	4160000
2022-10-10	3	Vinegar 2	PV+MH	20.75+30	0.5	30	11	2	3	0	0	0	65
2022-10-10	3	Vinegar 2	PV+MH	20.75+30	0.5	30	11	3	3	0	0	0	65
